# Quantum Barcoding Bridges High-Dimensional Immune Phenotyping with Signaling Responses across Species

**DOI:** 10.64898/2026.10.31.763237

**Authors:** Tze-Kai Tan, Kevin Taylor, Fan Zhang, Yunhao Bai, Bokai Zhu, Marc A. Baertsch, Sasha Anronikov, Zachary Bjornson-Hooper, Debbie L. L. Ho, Angelica Trejo, Hiromitsu Nakauchi, Agnieszka Czechowicz, Frank Steemers, Garry P. Nolan, David R. McIlwain

**Author notes:** Senior authors (Hiromitsu Nakauchi, Agnieszka Czechowicz, Frank Steemers, Garry P. Nolan, David R. McIlwain). Lead contact: David R. McIlwain.

## Abstract

Cross-species immune profiling is limited by marker-panel size and antibody cross-reactivity. We benchmark Quantum Barcoding (QBC), a split-pool oligo-antibody assay, against mass cytometry in human and rhesus macaque blood and integrate separately measured cells using MARIO. The resulting computationally matched profiles carry 174 protein features. Population-frequency concordance was higher in humans (Pearson r = 0.92) than rhesus macaques (r = 0.55), and fusion resolved complementary lineage subsets. Unstimulated signaling conservation varied by lineage, with B-cell profiles correlated across species (Spearman ρ = 0.70). In the primary PBMC-reference analysis, GM-CSF increased pSTAT5 in human monocytes and dendritic populations and rhesus dendritic cells. Network inference identified convergent pSTAT5-centered connectivity changes in human monocytes and rhesus dendritic cells, including pSTAT1-edge reversal and gained pSTAT3/pERK coupling. These results connect broad surface phenotypes to inferred signaling organization while retaining species- and population-specific differences.

**In Brief (eTOC blurb):** Tan and colleagues computationally match Quantum Barcoding and mass-cytometry profiles from human and rhesus macaque immune cells. The 174-feature resource resolves complementary cell populations and links GM-CSF-induced pSTAT5 responses to convergent inferred network changes in human monocytes and rhesus dendritic cells.

**Highlights:**

- Computational QBC–CyTOF matching links 174 features in paired cell profiles
- Population-frequency concordance is higher in human than rhesus PBMCs
- GM-CSF increases pSTAT5 in human monocytes and rhesus dendritic cells
- Inferred pSTAT5 neighborhoods show convergent rewiring across species
