## Supplemental Table 1 for "Quantum Barcoding Bridges High-Dimensional Immune Phenotyping with Signaling Responses across Species"

### Sheet: Notes
Table	Table S1. CyTOF antibody panels
Note	Study-specific human and rhesus panels; all source rows retained.
Note	Concentrations are in µg/mL. Species denotes the source reagent's reported reactivity; Panel denotes the experimental panel.
Note	The amino-terminal IκBα reagent measures total IκBα, not a phosphorylated epitope.

### Sheet: Table S1
Panel	Antigen	Clone	Label	Vendor and Catalog	Species	Staining Concentration (µg/mL)	Canonical Target Cell Type(s)	Target Localization
Human	4E-BP1 pT37/46	236B4	172	CST 2855	all	3.13	-	Intracellular
Human	BDCA3	1A4	164	BD 565200	Human	4.01	cDCs	Surface
Human	CCR7	150503	171	R&D MAB197-100	Human	7.01	T subset	Surface
Human	CD11b	ICRF44	153	Biolegend 337302	Human	7.16	Myeloid cells	Surface
Human	CD11c	Bu15	143	Biolegend 337202	Human	1.04	Myeloid, T subset	Surface
Human	CD123	7G3	148	BD 554527	Human	1.64	pDCs	Surface
Human	CD14	M5E2	151	Biolegend 301852	Human	10.75	Monocytes	Surface
Human	CD16	3G8	159	Biolegend 302003	Human	2.66	NK, mono, gran	Surface
Human	CD161	HP-3G10	168	Biolegend 339902	Human	6.27	NK cells	Surface
Human	CD19	J3-119	173	Beckman Coulter IM1813	Human	1.76	B cells	Surface
Human	CD1c	AD5-8E7	162	Miltenyi (Custom)	Human	1.04	DCs, B cells	Surface
Human	CD235a	HIR2	113	Biolegend 306602	Human	0.67	Erythrocytes	Surface
Human	CD3	SP34-2	157	BD 551916	Human	2.88	T cells	Surface
Human	CD33	AC104.3E3	142	Miltenyi (Custom)	Human	2.58	Myeloid	Surface
Human	CD4	OKT4	156	Biolegend 317402	Human	1.25	CD4+ T cells	Surface
Human	CD45	HI30	115	Biolegend 304002	Human	3.25	Lymph/Mono	Surface
Human	CD45RA	HI100	166	Biolegend 304102	Human	2.88	Naïve T cells	Surface
Human	CD56	NCAM16.2	175	BD 559043	Human	1.79	NK cells	Surface
Human	CD61	VI-PL2	140	Biolegend 336402	Human	6.27	Platelets	Surface
Human	CD66	YTH71.3	158	Pierce MA1-38159	Human	2.41	Granulocytes	Surface
Human	CD7	M-T701	141	BD 555359	Human	5.37	NK cells	Surface
Human	CD8	RPA-T8	155	Biolegend 301002	Human	1.41	CD8+ T cells	Surface
Human	CREB pS133	87G3	145	CST 9198	all	7.24	-	Intracellular
Human	Erk1/2 pT202/Y204	D13.14.4E	152	CST 4370	all	16.44	-	Intracellular
Human	FITC (for CCR7)	FIT-22	171	Biolegend 408302	NHPs	5.25	-	Intracellular
Human	FITC (for CD62L)	FIT-22	171	Biolegend 408302	mouse	8.44	-	Intracellular
Human	FoxP3	PCH101, NR99-33	167	Thermo Fisher 14-4776-82	primates, ?	10.55, 7.15	-	Intracellular
Human	HLA-DR	Immu357	176	Beckman Coulter Immu357	Human	0.34	APCs (B, DC)	Surface
Human	IgM	G20-127	174	BD 555780	Human	2.66	B cells, class-switched	Surface
Human	IκBα amino-terminal	L35A5	163	CST 4814	all	2.75	-	Intracellular
Human	Ki67	SolA15	169	Thermo Fisher 14-5698-82	all	3.26	-	Intracellular
Human	MAPKAPK2 pT334	27B7	144	CST 3007	all	5.05	-	Intracellular
Human	P38 pT180/Y182	36/p38	154	BD Biosciences 612289	all	5.66	-	Intracellular
Human	PLCγ2 pY759	K86-689.37	146	BD Biosciences (Custom)	all	2.18	-	Intracellular
Human	S6 pS235/236	2F9	150	CST 4858	all	13.15	-	Intracellular
Human	STAT1 pY701	4a	147	BD Biosciences 612233	primates, mice	3.83, 0.97	-	Intracellular
Human	STAT3 pY705	4	139	BD Biosciences 612357	all	6.82	-	Intracellular
Human	STAT4 pY693	38	170	BD Biosciences 612738	all	5.88	-	Intracellular
Human	STAT5 pY694	47	149	BD Biosciences 611992	all	5.37	-	Intracellular
Human	STAT6 pY641	18/J71-773.58.11	165	BD Biosciences 611597	primates, mice	6.38, 8.33	-	Intracellular
Human	TBK1/NAK pS172	D52C2	161	CST 5483	all	10.76	-	Intracellular
Human	Zap70/Syk pY319/Y352	17a	160	BD Biosciences 612574	all	2.14	-	Intracellular
Rhesus	4E-BP1 pT37/46	236B4	172	CST 2855	all	3.13	-	Intracellular
Rhesus	BDCA3	1A4	164	BD 565200	Macaque	3.55	cDCs	Surface
Rhesus	CCR7	150503	FITC	BD 561271	Macaque	8.94	T subset	Surface
Rhesus	CD11b	ICRF44	153	Biolegend 301212	Macaque	6.71	Myeloid cells	Surface
Rhesus	CD11c	3.9	143	Biolegend	Macaque	1.34	Myeloid, T subset	Surface
Rhesus	CD123	7G3	148	BD 554527	Macaque	1.34	pDCs	Surface
Rhesus	CD14	M5E2	151	Biolegend 301812	Macaque	10.73	Monocytes	Surface
Rhesus	CD16	3G8	159	Biolegend 302003	Macaque	2.48	NK, mono, gran	Surface
Rhesus	CD161	HP-3G10	168	Biolegend 339902	Macaque	3.05	NK cells	Surface
Rhesus	CD1c	AD5-8E7	162	Miltenyi	Macaque	1.34	DCs, B cells	Surface
Rhesus	CD20	2H7	173	Biolegend 302302	Macaque	6.37	B cells	Surface
Rhesus	CD233	6R1C6	113	IBGRL 9439	Macaque	4.11	Erythrocytes	Surface
Rhesus	CD3	SP34-2	157	BD 551916	Macaque	2.55	T cells	Surface
Rhesus	CD33	AC104.3E3	142	Miltenyi	Macaque	4.29	Granulocytes	Surface
Rhesus	CD4	OKT4	156	Biolegend 317404	Macaque	1.25	CD4+ T cells	Surface
Rhesus	CD45	D058-1283	115	BD 552958	Macaque	6.37	Lymph/Mono	Surface
Rhesus	CD45RA	HI100	166	Biolegend 304102	Macaque	2.58	Naïve T cells	Surface
Rhesus	CD56	NCAM16.2	175	BD 559043	Macaque	1.79	NK cells	Surface
Rhesus	CD61	VI-PL2	140	Biolegend 336402	Macaque	5.37	Platelets	Surface
Rhesus	CD66	YTH71.3	158	Thermo MA5-17003	Macaque	2.25	Granulocytes	Surface
Rhesus	CD7	M-T701	141	BD 555359	Macaque	5.37	NK cells	Surface
Rhesus	CD8	RPA-T8	155	Biolegend 301009	Macaque	1.41	CD8+ T cells	Surface
Rhesus	CREB pS133	87G3	145	CST 9198	all	7.24	-	Intracellular
Rhesus	Erk1/2 pT202/Y204	D13.14.4E	152	CST 4370	all	16.44	-	Intracellular
Rhesus	FITC	FIT-22	171	Biolegend 408302	Macaque	6.39	-	Surface
Rhesus	FITC (for CCR7)	FIT-22	171	Biolegend 408302	NHPs	8.33	-	Intracellular
Rhesus	FITC (for CD62L)	FIT-22	171	Biolegend 400302	mice	8.44	-	Intracellular
Rhesus	FoxP3	PCH101, NR99-32	167	Thermo Fisher 14-4776-82	primates, ?	10.55, 7.16	-	Intracellular
Rhesus	HLA-DR	Immu357	176	Beckman Coulter	Macaque	0.31	APCs (B, DC)	Surface
Rhesus	IgM	G20-127	174	BD 555780	Macaque	2.65	B cells, class-switched	Surface
Rhesus	IκBα amino-terminal	L35A5	163	CST 4814	all	3.79	-	Intracellular
Rhesus	Ki67	SolA15	169	Thermo Fisher 14-5698-82	all	3.36	-	Intracellular
Rhesus	MAPKAPK2 pT334	27B7	144	CST 3007	all	2.34	-	Intracellular
Rhesus	P38 pT180/Y182	36/p38	154	BD Biosciences 612289	all	3.55	-	Intracellular
Rhesus	PLCγ2 pY759	K86-689.37	146	BD Biosciences (Custom)	all	2.18	-	Intracellular
Rhesus	S6 pS235/236	2F9	150	CST 4858	all	13.15	-	Intracellular
Rhesus	STAT1 pY701	4a	147	BD Biosciences 612233	primates, mice	3.83, 6.67	-	Intracellular
Rhesus	STAT3 pY705	4	139	BD Biosciences 612357	all	5.52	-	Intracellular
Rhesus	STAT4 pY693	38	170	BD Biosciences 612738	all	5.65	-	Intracellular
Rhesus	STAT5 pY694	47	149	BD Biosciences 611992	all	5.37	-	Intracellular
Rhesus	STAT6 pY641	18/J71-773.58.11	165	BD Biosciences 611597	primates, mice	6.38, 8.33	-	Intracellular
Rhesus	TBK1/NAK pS172	D52C2	161	CST 5483	all	10.78	-	Intracellular
Rhesus	Zap70/Syk pY319/Y352	17a	160	BD Biosciences 612574	all	2.14	-	Intracellular
