## Supplemental Table 2 for "Quantum Barcoding Bridges High-Dimensional Immune Phenotyping with Signaling Responses across Species"

### Sheet: Notes
Table	Table S2. QBC TotalSeq-B antibody panel
Note	The source list contains 140 reagents: 134 antigen-targeting antibodies and six isotype controls.
Note	The 134 QBC features carried in the fused analysis exclude the six explicitly labeled isotype controls.
Note	Sequences, DNA identifiers, clones and Ensembl identifiers are retained from the supplied source. Blank Ensembl fields are not imputed.

### Sheet: Table S2
DNA_ID	Description	Clone	Sequence	Ensembl ID	Reagent_role
B0006	anti-human CD86	IT2.2	GTCTTTGTCAGTGCA	ENSG00000114013	Antigen-targeting antibody
B0007	anti-human CD274 (B7-H1, PD-L1)	29E.2A3	GTTGTCCGACAATAC	ENSG00000120217	Antigen-targeting antibody
B0020	anti-human CD270 (HVEM, TR2)	122	TGATAGAAACAGACC	ENSG00000157873	Antigen-targeting antibody
B0023	anti-human CD155 (PVR)	SKII.4	ATCACATCGTTGCCA	ENSG00000073008	Antigen-targeting antibody
B0024	anti-human CD112 (Nectin-2)	TX31	AACCTTCCGTCTAAG	ENSG00000130202	Antigen-targeting antibody
B0026	anti-human CD47	CC2C6	GCATTCTGTCACCTA	ENSG00000196776	Antigen-targeting antibody
B0029	anti-human CD48	BJ40	CTACGACGTAGAAGA	ENSG00000117091	Antigen-targeting antibody
B0031	anti-human CD40	5C3	CTCAGATGGAGTATG	ENSG00000101017	Antigen-targeting antibody
B0032	anti-human CD154	24-31	GCTAGATAGATGCAA	ENSG00000102245	Antigen-targeting antibody
B0033	anti-human CD52	HI186	CTTTGTACGAGCAAA	ENSG00000169442	Antigen-targeting antibody
B0034	anti-human CD3	UCHT1	CTCATTGTAACTCCT	ENSG00000167286	Antigen-targeting antibody
B0046	anti-human CD8	SK1	GCGCAACTTGATGAT	ENSG00000153563	Antigen-targeting antibody
B0047	anti-human CD56 (NCAM)	5.1H11	TCCTTTCCTGATAGG	ENSG00000149294	Antigen-targeting antibody
B0050	anti-human CD19	HIB19	CTGGGCAATTACTCG	ENSG00000177455	Antigen-targeting antibody
B0052	anti-human CD33	P67.6	TAACTCAGGGCCTAT	ENSG00000105383	Antigen-targeting antibody
B0053	anti-human CD11c	S-HCL-3	TACGCCTATAACTTG	ENSG00000140678	Antigen-targeting antibody
B0058	anti-human HLA-A,B,C	W6/32	TATGCGAGGCTTATC	ENSG00000206503	Antigen-targeting antibody
B0063	anti-human CD45RA	HI100	TCAATCCTTCCGCTT	ENSG00000081237	Antigen-targeting antibody
B0064	anti-human CD123	6H6	CTTCACTCTGTCAGG	ENSG00000185291	Antigen-targeting antibody
B0066	anti-human CD7	CD7-6B7	TGGATTCCCGGACTT	ENSG00000173762	Antigen-targeting antibody
B0068	anti-human CD105	43A3	ATCGTCGAGAGCTAG	ENSG00000106991	Antigen-targeting antibody
B0070	anti-human/mouse CD49f	GoH3	TTCCGAGGATGATCT	ENSG00000091409	Antigen-targeting antibody
B0071	anti-human CD194 (CCR4)	L291H4	AGCTTACCTGCACGA	ENSG00000183813	Antigen-targeting antibody
B0072	anti-human CD4	RPA-T4	TGTTCCCGCTCAACT	ENSG00000010610	Antigen-targeting antibody
B0073	anti-mouse/human CD44	IM7	TGGCTTCAGGTCCTA	ENSG00000026508	Antigen-targeting antibody
B0081	anti-human CD14	M5E2	TCTCAGACCTCCGTA	ENSG00000170458	Antigen-targeting antibody
B0083	anti-human CD16	3G8	AAGTTCACTCTTTGC	ENSG00000203747	Antigen-targeting antibody
B0085	anti-human CD25	BC96	TTTGTCCTGTACGCC	ENSG00000134460	Antigen-targeting antibody
B0087	anti-human CD45RO	UCHL1	CTCCGAATCATGTTG	ENSG00000081237	Antigen-targeting antibody
B0088	anti-human CD279 (PD-1)	EH12.2H7	ACAGCGCCGTATTTA	ENSG00000188389	Antigen-targeting antibody
B0089	anti-human TIGIT (VSTM3)	A15153G	TTGCTTACCGCCAGA	ENSG00000181847	Antigen-targeting antibody
B0090	Mouse IgG1, κ isotype	MOPC-21	GCCGGACGACATTAA		Isotype control
B0091	Mouse IgG2a, κ isotype	MOPC-173	CTCCTACCTAAACTG		Isotype control
B0092	Mouse IgG2b, κ isotype	MPC-11	ATATGTATCACGCGA		Isotype control
B0095	Rat IgG2b, κ isotype	RTK4530	GATTCTTGACGACCT		Isotype control
B0100	anti-human CD20	2H7	TTCTGGGTCCCTAGA	ENSG00000156738	Antigen-targeting antibody
B0101	anti-human CD335 (NKp46)	9E2	ACAATTTGAACAGCG	ENSG00000189430	Antigen-targeting antibody
B0124	anti-human CD31	WM59	ACCTTTATGCCACGG	ENSG00000261371	Antigen-targeting antibody
B0127	anti-Human Podoplanin	NC-08	GGTTACTCGTTGTGT	ENSG00000162493	Antigen-targeting antibody
B0134	anti-human CD146	P1H12	CCTTGGATAACATCA	ENSG00000076706	Antigen-targeting antibody
B0136	anti-human IgM	MHM-88	TAGCGAGCCCGTATA	ENSG00000211899	Antigen-targeting antibody
B0138	anti-human CD5	UCHT2	CATTAACGGGATGCC	ENSG00000110448	Antigen-targeting antibody
B0141	anti-human CD195 (CCR5)	J418F1	CCAAAGTAAGAGCCA	ENSG00000160791	Antigen-targeting antibody
B0142	anti-human CD32	FUN-2	GCTTCCGAATTACCG	ENSG00000143226	Antigen-targeting antibody
B0143	anti-human CD196 (CCR6)	G034E3	GATCCCTTTGTCACT	ENSG00000112486	Antigen-targeting antibody
B0144	anti-human CD185 (CXCR5)	J252D4	AATTCAACCGTCGCC	ENSG00000160683	Antigen-targeting antibody
B0145	anti-human CD103 (Integrin αE)	Ber-ACT8	GACCTCATTGTGAAT	ENSG00000083457	Antigen-targeting antibody
B0146	anti-human CD69	FN50	GTCTCTTGGCTTAAA	ENSG00000110848	Antigen-targeting antibody
B0147	anti-human CD62L	DREG-56	GTCCCTGCAACTTGA	ENSG00000188404	Antigen-targeting antibody
B0149	anti-human CD161	HP-3G10	GTACGCAGTCCTTCT	ENSG00000111796	Antigen-targeting antibody
B0151	anti-human CD152 (CTLA-4)	BNI3	ATGGTTCACGTAATC	ENSG00000163599	Antigen-targeting antibody
B0152	anti-human CD223 (LAG-3)	11C3C65	CATTTGTCTGCCGGT	ENSG00000089692	Antigen-targeting antibody
B0153	anti-human KLRG1 (MAFA)	SA231A2	CTTATTTCCTGCCCT	ENSG00000139187	Antigen-targeting antibody
B0154	anti-human CD27	O323	GCACTCCTGCATGTA	ENSG00000139193	Antigen-targeting antibody
B0155	anti-human CD107a (LAMP-1)	H4A3	CAGCCCACTGCAATA	ENSG00000185896	Antigen-targeting antibody
B0156	anti-human CD95 (Fas)	DX2	CCAGCTCATTAGAGC	ENSG00000026103	Antigen-targeting antibody
B0158	anti-human CD134 (OX40)	Ber-ACT35 (ACT35)	AACCCACCGTTGTTA	ENSG00000186827	Antigen-targeting antibody
B0159	anti-human HLA-DR	L243	AATAGCGAGCAAGTA	ENSG00000204287	Antigen-targeting antibody
B0160	anti-human CD1c	L161	GAGCTACTTCACTCG	ENSG00000158481	Antigen-targeting antibody
B0161	anti-human CD11b	ICRF44	GACAAGTGATCTGCA	ENSG00000169896	Antigen-targeting antibody
B0162	anti-human CD64	10.1	AAGTATGCCCTACGA	ENSG00000150337	Antigen-targeting antibody
B0163	anti-human CD141 (Thrombomodulin)	M80	GGATAACCGCGCTTT	ENSG00000178726	Antigen-targeting antibody
B0164	anti-human CD1d	51.1	TCGAGTCGCTTATCA	ENSG00000158473	Antigen-targeting antibody
B0165	anti-human CD314 (NKG2D)	1D11	CGTGTTTGTTCCTCA	ENSG00000213809	Antigen-targeting antibody
B0167	anti-human CD35	E11	ACTTCCGTCGATCTT	ENSG00000203710	Antigen-targeting antibody
B0168	anti-human CD57 Recombinant	QA17A04	AACTCCCTATGGAGG	ENSG00000109956	Antigen-targeting antibody
B0170	anti-human CD272 (BTLA)	MIH26	GTTATTGGACTAAGG	ENSG00000186265	Antigen-targeting antibody
B0171	anti-human/mouse/rat CD278 (ICOS)	C398.4A	CGCGCACCCATTAAA	ENSG00000163600	Antigen-targeting antibody
B0174	anti-human CD58 (LFA-3)	TS2/9	GTTCCTATGGACGAC		Antigen-targeting antibody
B0176	anti-human CD39	A1	TTACCTGGTATCCGT		Antigen-targeting antibody
B0179	anti-human CX3CR1	K0124E1	AGTATCGTCTCTGGG		Antigen-targeting antibody
B0180	anti-human CD24	ML5	AGATTCCTTCGTGTT		Antigen-targeting antibody
B0181	anti-human CD21	Bu32	AACCTAGTAGTTCGG		Antigen-targeting antibody
B0185	anti-human CD11a	TS2/4	TATATCCTTGTGAGC		Antigen-targeting antibody
B0187	anti-human CD79b (Igβ)	CB3-1	ATTCTTCAACCGAAG		Antigen-targeting antibody
B0189	anti-human CD244 (2B4)	C1.7	TCGCTTGGATGGTAG		Antigen-targeting antibody
B0206	anti-human CD169	7-239	TACTCAGCGTGTTTG		Antigen-targeting antibody
B0214	anti-human/mouse integrin β7	FIB504	TCCTTGGATGTACCG		Antigen-targeting antibody
B0215	anti-human CD268 (BAFF-R)	11C1	CGAAGTCGATCCGTA		Antigen-targeting antibody
B0216	anti-human CD42b	HIP1	TCCTAGTACCGAAGT		Antigen-targeting antibody
B0217	anti-human CD54	HA58	CTGATAGACTTGAGT		Antigen-targeting antibody
B0218	anti-human CD62P (P-Selectin)	AK4	CCTTCCGTATCCCTT		Antigen-targeting antibody
B0219	anti-human CD119 (IFN-γ R α chain)	GIR-208	TGTGTATTCCCTTGT		Antigen-targeting antibody
B0224	anti-human TCR α/β	IP26	CGTAACGTAGAGCGA		Antigen-targeting antibody
B0236	Rat IgG1, κ isotype	RTK2071	ATCAGATGCCCTCAT		Isotype control
B0238	Rat IgG2a, κ Isotype	RTK2758	AAGTCAGGTTCGTTT		Isotype control
B0242	anti-human CD192 (CCR2)	K036C2	GAGTTCCCTTACCTG	ENSG00000121807	Antigen-targeting antibody
B0246	anti-human CD122 (IL-2Rβ)	TU27	TCATTTCCTCCGATT	ENSG00000100385	Antigen-targeting antibody
B0352	anti-human FcεRIα	AER-37 (CRA-1)	CTCGTTTCCGTATCG	ENSG00000179639	Antigen-targeting antibody
B0353	anti-human CD41	HIP8	ACGTTGTGGCCTTGT	ENSG00000005961	Antigen-targeting antibody
B0355	anti-human CD137 (4-1BB)	4B4-1	CAGTAAGTTCGGGAC	ENSG00000049249	Antigen-targeting antibody
B0358	anti-human CD163	GHI/61	GCTTCTCCTTCCTTA	ENSG00000177575	Antigen-targeting antibody
B0359	anti-human CD83	HB15e	CCACTCATTTCCGGT	ENSG00000112149	Antigen-targeting antibody
B0363	anti-human CD124 (IL-4Rα)	G077F6	CCGTCCTGATAGATG	ENSG00000077238	Antigen-targeting antibody
B0364	anti-human CD13	WM15	TTTCAACGCCCTTTC	ENSG00000166825	Antigen-targeting antibody
B0367	anti-human CD2	TS1/8	TACGATTTGTCAGGG	ENSG00000116824	Antigen-targeting antibody
B0368	anti-human CD226 (DNAM-1)	11A8	TCTCAGTGTTTGTGG	ENSG00000150637	Antigen-targeting antibody
B0369	anti-human CD29	TS2/16	GTATTCCCTCAGTCA	ENSG00000150093	Antigen-targeting antibody
B0370	anti-human CD303 (BDCA-2)	201A	GAGATGTCCGAATTT	ENSG00000198178	Antigen-targeting antibody
B0371	anti-human CD49b	P1E6-C5	GCTTTCTTCAGTATG	ENSG00000164171	Antigen-targeting antibody
B0373	anti-human CD81 (TAPA-1)	5A6	GTATCCTTCCTTGGC	ENSG00000110651	Antigen-targeting antibody
B0384	anti-human IgD	IA6-2	CAGTCTCCGTAGAGT	ENSG00000211898	Antigen-targeting antibody
B0385	anti-human CD18	TS1/18	TATTGGGACACTTCT	ENSG00000160255	Antigen-targeting antibody
B0386	anti-human CD28	CD28.2	TGAGAACGACCCTAA	ENSG00000178562	Antigen-targeting antibody
B0389	anti-human CD38	HIT2	TGTACCCGCTTGTGA	ENSG00000004468	Antigen-targeting antibody
B0390	anti-human CD127 (IL-7Rα)	A019D5	GTGTGTTGTCCTATG	ENSG00000168685	Antigen-targeting antibody
B0391	anti-human CD45	HI30	TGCAATTACCCGGAT	ENSG00000081237	Antigen-targeting antibody
B0393	anti-human CD22	S-HCL-1	GGGTTGTTGTCTTTG	ENSG00000012124	Antigen-targeting antibody
B0394	anti-human CD71	CY1G4	CCGTGTTCCTCATTA	ENSG00000072274	Antigen-targeting antibody
B0396	anti-human CD26	BA5b	GGTGGCTAGATAATG	ENSG00000197635	Antigen-targeting antibody
B0398	anti-human CD115 (CSF-1R)	9-4D2-1E4	AATCACGGTCCTTGT	ENSG00000182578	Antigen-targeting antibody
B0404	anti-human CD63	H5C6	GAGATGTCTGCAACT	ENSG00000135404	Antigen-targeting antibody
B0406	anti-human CD304 (Neuropilin-1)	12C2	GGACTAAGTTTCGTT	ENSG00000099250	Antigen-targeting antibody
B0407	anti-human CD36	5-271	TTCTTTGCCTTGCCA	ENSG00000135218	Antigen-targeting antibody
B0408	anti-human CD172a (SIRPα)	15-414	CGTGTTTAACTTGAG	ENSG00000198053	Antigen-targeting antibody
B0419	anti-human CD72	3F3	CAGTCGTGGTAGATA	ENSG00000137101	Antigen-targeting antibody
B0420	anti-human CD158 (KIR2DL1/S1/S3/S5)	HP-MA4	TATCAACCAACGCTT	ENSG00000125498	Antigen-targeting antibody
B0446	anti-human CD93	VIMD2	GCGCTACTTCCTTGA	ENSG00000125810	Antigen-targeting antibody
B0575	anti-human CD49a	TS2/7	ACTGATGGACTCAGA	ENSG00000213949	Antigen-targeting antibody
B0576	anti-human CD49d	9F10	CCATTCAACTTCCGG	ENSG00000115232	Antigen-targeting antibody
B0577	anti-human CD73 (Ecto-5'-nucleotidase)	AD2	CAGTTCCTCAGTTCG	ENSG00000135318	Antigen-targeting antibody
B0579	anti-human CD9	HI9a	GAGTCACCAATCTGC	ENSG00000010278	Antigen-targeting antibody
B0581	anti-human TCR Vα7.2	3C10	TACGAGCAGTATTCA		Antigen-targeting antibody
B0582	anti-human TCR Vδ2	B6	TCAGTCAGATGGTAT		Antigen-targeting antibody
B0591	anti-human LOX-1	15C4	ACCCTTTACCGAATA	ENSG00000173391	Antigen-targeting antibody
B0592	anti-human CD158b (KIR2DL2/L3, NKAT2)	DX27	GACCCGTAGTTTGAT	ENSG00000243772	Antigen-targeting antibody
B0599	anti-human CD158e1 (KIR3DL1, NKB1)	DX9	GGACGCTTTCCTTGA	ENSG00000167633	Antigen-targeting antibody
B0822	anti-human CD142	NY2	CACTGCCGTCGATTA	ENSG00000117525	Antigen-targeting antibody
B0830	anti-human CD319 (CRACC)	162.1	AGTATGCCATGTCTT	ENSG00000026751	Antigen-targeting antibody
B0864	anti-human CD352 (NTB-A)	NT-7	AGTTTCCACTCAGGC	ENSG00000162739	Antigen-targeting antibody
B0867	anti-human CD94	DX22	CTTTCCGGTCCTACA	ENSG00000134539	Antigen-targeting antibody
B0871	anti-human CD162	KPL-1	ATATGTCAGAGCACC	ENSG00000110876	Antigen-targeting antibody
B0896	anti-human CD85j (ILT2)	GHI/75	CCTTGTGAGGCTATG	ENSG00000104972	Antigen-targeting antibody
B0897	anti-human CD23	EBVCS-5	TCTGTATAACCGTCT	ENSG00000104921	Antigen-targeting antibody
B0902	anti-human CD328 (Siglec-7)	6-434	CTTAGCATTTCACTG	ENSG00000168995	Antigen-targeting antibody
B0918	anti-human HLA-E	3D12	GAGTCGAGAAATCAT	ENSG00000204592	Antigen-targeting antibody
B0920	anti-human CD82	ASL-24	TCCCACTTCCGCTTT	ENSG00000085117	Antigen-targeting antibody
B0944	anti-human CD101 (BB27)	BB27	CTACTTCCCTGTCAA	ENSG00000134256	Antigen-targeting antibody
B1046	anti-human CD88 (C5aR)	S5/1	GCCGCATGAGAAACA	ENSG00000197405	Antigen-targeting antibody
B1052	anti-human CD224	KF29	CTGATGAGATGTCAG	ENSG00000100031	Antigen-targeting antibody
