## Supplemental Table 3 for "Quantum Barcoding Bridges High-Dimensional Immune Phenotyping with Signaling Responses across Species"

### Sheet: Notes
Table	Table S3. Shared QBC–CyTOF matching markers
Note	The 18 source rows define the shared-marker anchor panel. Platform-specific clones and cell-type annotations are preserved.

### Sheet: Table S3
Antibody	QBC Clone	CyTOF Clone	Human Cell Type	Rhesus Macaque Cell Type
CD11b	ICRF44	ICRF44	B T N M G; Myeloid cells	B T N M G; Myeloid cells
CD11c	3.9	Bu15	B M G; Myeloid, T subset	B; Myeloid, T subset
CD123	6H6	7G3	B N M; pDCs	pDCs
CD14	M5E2	M5E2	B T M G; Monocytes	M G; Monocytes
CD16	3G8	3G8	B T N M G; NK, mono, gran	T N M; NK, mono, gran
CD161	HP-3G10	HP-3G10	T N M G; NK	T N M; NK cells
CD19	HIB19	J3-119	B	B
CD1c	L161	AD5-8E7	B M	B M DCs
CD3	HIT3a	SP34.2	T	T
CD33	WM53	AC104.3E3	N M G; Myeloid	Granulocytes
CD4	RPA-T4	OKT4	CD4+ T cells; M	CD4+ T cells
CD45	HI30	DO58-1283	B T M G; Lymph/Mono	Lymph/Mono
CD45RA	HI100	Hi100	B T M; Naïve T cells	Naïve T cells
CD56	HCD56	NCAM16.2	NK cells	NK cells; M
CD7	CD7-6B7	M-T701	T N; NK cells	NK cells
CD8	HIT8a	RPA-T8	T N; CD8+ T cells	CD8+ T cells
HLA-DR	L243	Immu357	B T N M; APCs (B, DCs)	B T N M G; APCs (B, DCs)
IgM	MHM-88	G20-127	N M G; B cells, class-switched	N M G; B cells, class-switched
