## Supplemental Table 4 for "Quantum Barcoding Bridges High-Dimensional Immune Phenotyping with Signaling Responses across Species"

### Sheet: Notes
Table	Table S4. Curated cross-species QBC marker set
Note	The 59 source markers define the common QBC space used for fused clustering.
Note	Source reactivity annotations are retained; this table does not by itself establish independent experimental validation of every clone.

### Sheet: Table S4
Antibody	Clone	Human	Rhesus
CD1c	L161	BM	BM
CD2	RPA-2.10	TN	BTN
CD9	HI9a	TBMG	BTNMG
CD11b	ICRF44	BTNMG	BTNMG
CD11c	3.9	BMG	B
CD14	M5E2	BTMG	MG
CD16	3G8	BTNMG	TNM
CD19	HIB19	B	B
CD20	2H7	B	B
CD27	O323	BTN	BTN
CD28	CD28.2	TN	T
CD29	TS2/16	BTNMG	BTNMG
CD31	WM59	BTNMG	BTNMG
CD32	FUN-2	BTNMG	BTNMG
CD35	E11	BTMG	BTMG
CD39	A1	BTNMG	MG
CD40	HB14	BM	B
CD41	HIP8	BTNMG	BTNMG
CD47	CC2C6	BTNMG	BTNMG
CD48	BJ40	BTNMG	BMG
CD49a	TS2/7	TNM	T
CD49d	9F10	BTNMG	BTNMG
CD49f	GoH3	BTNMG	BTNMG
CD52	HI186	BTNMG	M
CD56	HCD56	N	NM
CD58	TS2/9	BTNMG	BTNMG
CD63	H5C6	BTNMG	BTNMG
CD64	10.1	MG	NMG
CD69	FN50	TNM	TN
CD79b	CB3-1	BTNMG	G
CD81	5A6	BTNMG	BTM
CD83	HB15e	TG	T
CD86	IT2.2	BTMG	BMG
CD93	VIMD2	M	MG
CD95	DX2	BTNMG	BTNMG
CD101	BB27	BTMG	BTNMG
CD107a	H4A3	BTNMG	BTN
CD115	9-4D2-1E4	G	TNG
CD119	GIR-208	BTNMG	BTNMG
CD122	TU27	TN	N
CD127	A019D5	TN	T
CD161	HP-3G10	TNMG	TNM
CD162	KPL-1	BTNMG	BTNMG
CD163	GHI/61	M	MG
CD172a	SE5A5	TMG	TNMG
CD195	T21/8	BTNMG	MG
CD196	G034E3	BTNM	BTN
CD226	11A8	BTNMG	BTNMG
CD268	11C1	BT	B
CD274	29E.2A3	BTNMG	NG
CD278	C398.4A	TN	T
CD279	EH12.2H7	T	T
CD314	1D11	TNG	TN
CX3CR1	2A9-1	TNMG	G
FcεRIα	AER-37 (CRA-1)	M	M
HLA-A,B,C	W6/32	BTNMG	BTNMG
HLA-DR	L243	BTNM	BTNMG
IgM	MHM-88	BNMG	BNMG
Integrin β7	FIB504	BTNMG	BTNMG
