## Supplemental Table 5 for "Quantum Barcoding Bridges High-Dimensional Immune Phenotyping with Signaling Responses across Species"

### Sheet: Notes
Table	Table S5. Fused cluster annotation and anchor-quality audit
Note	These are cluster-plurality annotation audits, not the source of population labels used for the saved Figures 4–6 analyses.
Note	Figures 4/6 use broad CyTOF source-cell labels; Figure 5 uses fine CyTOF reference-cell labels.
Note	Primary means matching to the PBMC-restricted reference. Whole-blood sensitivity and resolution-1.2 audits are separately identified.
Note	plurality_audit_label is the most frequent fine source CyTOF label in a cluster; purity_pct is its within-cluster percentage.
Note	mean_within_pair_anchor_r and frac_pair_r_gt_0.5 describe agreement over the 18 shared anchors, not independent validation of unshared features.
Note	n_cells counts fused rows, not independent biological replicates. Basal Figure 3 annotations are a separate analysis.

### Sheet: Primary human r0.5
cluster	n_cells	plurality_audit_label	purity_pct	top_CyTOF_composition	mean_within_pair_anchor_r	frac_pair_r_gt_0.5
0	3378	CD4_T_cells	67.9	CD4_T_cells 68%; CD8_T_cells 32%; NK_cells 0%	0.862	1
1	2675	CD4_T_cells	95.4	CD4_T_cells 95%; CD8_T_cells 4%; NK_cells 0%	0.823	0.999
2	1847	Classical_monocytes	98.7	Classical_monocytes 99%; CD4_T_cells 0%; Plasmacytoid_Dendritic_cells 0%	0.565	0.768
3	1733	NK_cells	88.5	NK_cells 89%; CD8_T_cells 6%; CD4_T_cells 5%	0.75	0.993
4	1659	Classical_monocytes	96.5	Classical_monocytes 97%; Dendritic_cells 3%; Activated_T_cells 0%	0.506	0.569
5	1504	NK_cells	57.2	NK_cells 57%; CD8_T_cells 37%; CD4_T_cells 5%	0.765	0.993
6	1476	Dendritic_cells	57.2	Dendritic_cells 57%; Classical_monocytes 30%; CD4_T_cells 5%	0.373	0.284
7	1436	B_cells	98.1	B_cells 98%; CD8_T_cells 1%; CD4_T_cells 1%	0.838	0.997
8	1367	CD4_T_cells	58.5	CD4_T_cells 59%; CD8_T_cells 41%; NK_cells 1%	0.784	0.995
9	1274	CD4_T_cells	50.6	CD4_T_cells 51%; CD8_T_cells 49%; NK_cells 0%	0.852	0.999
10	776	B_cells	99.6	B_cells 100%; CD8_T_cells 0%; Classical_monocytes 0%	0.81	0.997
11	751	CD8_T_cells	85.6	CD8_T_cells 86%; CD4_T_cells 14%; NK_cells 0%	0.808	1
12	420	Classical_monocytes	71.4	Classical_monocytes 71%; B_cells 14%; CD4_T_cells 5%	0.589	0.76
13	296	Classical_monocytes	97.3	Classical_monocytes 97%; Plasmacytoid_Dendritic_cells 2%; Dendritic_cells 1%	0.692	0.953
14	135	Classical_monocytes	63.7	Classical_monocytes 64%; Plasmacytoid_Dendritic_cells 29%; CD4_T_cells 2%	0.583	0.733
15	135	Plasmacytoid_Dendritic_cells	94.8	Plasmacytoid_Dendritic_cells 95%; Classical_monocytes 5%	0.542	0.741

### Sheet: Primary rhesus r0.5
cluster	n_cells	plurality_audit_label	purity_pct	top_CyTOF_composition	mean_within_pair_anchor_r	frac_pair_r_gt_0.5
0	3859	Activated_T_cells	29.5	Activated_T_cells 30%; CD8_T_cells 27%; CD4_T_cells 27%	0.335	0.147
1	2073	Activated_T_cells	39	Activated_T_cells 39%; CD8_T_cells 38%; NK-NKT_cells 13%	0.4	0.345
2	1612	CD4_T_cells	91.1	CD4_T_cells 91%; Activated_T_cells 4%; B_cells 2%	0.394	0.091
3	1543	Activated_dendritic_cells	76.1	Activated_dendritic_cells 76%; B_cells 13%; CD4_T_cells 3%	0.632	0.852
4	1226	B_cells	99.3	B_cells 99%; Activated_dendritic_cells 0%; Activated_T_cells 0%	0.777	0.993
5	1039	Activated_T_cells	33.4	Activated_T_cells 33%; CD4_T_cells 27%; CD8_T_cells 26%	0.352	0.156
6	907	CD8_T_cells	42.4	CD8_T_cells 42%; B_cells 22%; NK-NKT_cells 15%	0.264	0.235
7	784	Activated_T_cells	36.2	Activated_T_cells 36%; CD4_T_cells 29%; CD8_T_cells 22%	0.352	0.173
8	526	Activated_T_cells	32.9	Activated_T_cells 33%; CD4_T_cells 22%; CD8_T_cells 22%	0.36	0.203
9	490	NK-NKT_cells	85.5	NK-NKT_cells 86%; CD8_T_cells 8%; Activated_T_cells 6%	0.53	0.661
10	355	Activated_dendritic_cells	61.4	Activated_dendritic_cells 61%; B_cells 34%; CD8_T_cells 2%	0.617	0.854

### Sheet: WB human r0.5
cluster	n_cells	plurality_audit_label	purity_pct	top_CyTOF_composition	mean_within_pair_anchor_r	frac_pair_r_gt_0.5
0	3216	CD4_T_cells	68.1	CD4_T_cells 68%; CD8_T_cells 31%; NK_cells 0%	0.849	0.995
1	3033	Granulocytes_Neutrophils	51.9	Granulocytes_Neutrophils 52%; Activated_granulocytes 46%; Platelets 1%	0.103	0.044
2	2754	Classical_monocytes	46.7	Classical_monocytes 47%; Granulocytes_Neutrophils 38%; Activated_granulocytes 14%	0.329	0.299
3	2318	CD4_T_cells	67.3	CD4_T_cells 67%; CD8_T_cells 30%; Dendritic_cells 1%	0.816	0.984
4	1905	CD4_T_cells	93.4	CD4_T_cells 93%; CD8_T_cells 6%; Dendritic_cells 0%	0.804	0.995
5	1824	CD8_T_cells	83.2	CD8_T_cells 83%; CD4_T_cells 8%; NK_cells 8%	0.768	0.987
6	1378	B_cells	99	B_cells 99%; CD4_T_cells 1%; CD8_T_cells 0%	0.832	0.996
7	1283	NK_cells	72	NK_cells 72%; Granulocytes_Neutrophils 15%; Activated_granulocytes 8%	0.648	0.767
8	767	CD4_T_cells	52.3	CD4_T_cells 52%; CD8_T_cells 34%; Dendritic_cells 5%	0.739	0.89
9	712	B_cells	98	B_cells 98%; Classical_monocytes 1%; CD8_T_cells 1%	0.792	0.98
10	686	Platelets	43.7	Platelets 44%; Activated_granulocytes 21%; Granulocytes_Neutrophils 18%	0.294	0.138
11	315	Classical_monocytes	66.7	Classical_monocytes 67%; Plasmacytoid_Dendritic_cells 15%; Granulocytes_Neutrophils 11%	0.547	0.638
12	167	Plasmacytoid_Dendritic_cells	89.8	Plasmacytoid_Dendritic_cells 90%; Activated_granulocytes 7%; Classical_monocytes 2%	0.499	0.635
13	153	Classical_monocytes	49	Classical_monocytes 49%; Plasmacytoid_Dendritic_cells 39%; CD4_T_cells 4%	0.419	0.366
14	39	Granulocytes_Neutrophils	79.5	Granulocytes_Neutrophils 79%; Activated_granulocytes 21%	0.743	1

### Sheet: WB rhesus r0.5
cluster	n_cells	plurality_audit_label	purity_pct	top_CyTOF_composition	mean_within_pair_anchor_r	frac_pair_r_gt_0.5
0	3286	CD4_T_cells	27.2	CD4_T_cells 27%; Activated_T_cells 24%; Granulocytes_Neutrophils 17%	0.372	0.213
1	1800	CD8_T_cells	49.2	CD8_T_cells 49%; Activated_T_cells 20%; NK-NKT_cells 17%	0.378	0.311
2	1721	Granulocytes_Neutrophils	91.9	Granulocytes_Neutrophils 92%; Activated_dendritic_cells 2%; CD4_T_cells 2%	0.608	0.858
3	1529	CD4_T_cells	79.9	CD4_T_cells 80%; Granulocytes_Neutrophils 10%; Erythrocytes 4%	0.399	0.129
4	1215	B_cells	99	B_cells 99%; Activated_dendritic_cells 0%; Granulocytes_Neutrophils 0%	0.769	0.995
5	891	CD4_T_cells	27.9	CD4_T_cells 28%; Activated_T_cells 27%; Granulocytes_Neutrophils 16%	0.378	0.235
6	827	Granulocytes_Neutrophils	45.2	Granulocytes_Neutrophils 45%; Activated_myeloid_cells 16%; CD8_T_cells 11%	0.315	0.23
7	687	CD4_T_cells	37.1	CD4_T_cells 37%; Activated_T_cells 22%; Granulocytes_Neutrophils 14%	0.38	0.233
8	450	Activated_dendritic_cells	89.8	Activated_dendritic_cells 90%; B_cells 7%; Activated_T_cells 1%	0.643	0.889
9	432	CD8_T_cells	38.4	CD8_T_cells 38%; Activated_T_cells 17%; NK-NKT_cells 16%	0.322	0.264
10	371	CD4_T_cells	27.2	CD4_T_cells 27%; Activated_T_cells 20%; Granulocytes_Neutrophils 17%	0.395	0.24
11	280	NK-NKT_cells	91.8	NK-NKT_cells 92%; CD8_T_cells 4%; Activated_T_cells 4%	0.533	0.686
12	12	B_cells	83.3	B_cells 83%; Activated_dendritic_cells 8%; Erythrocytes 8%	0.434	0.167

### Sheet: Primary human r1.2
cluster	n_cells	plurality_audit_label	purity_pct	top_CyTOF_composition	mean_within_pair_anchor_r	frac_pair_r_gt_0.5
0	2079	CD4_T_cells	96.8	CD4_T_cells 97%; CD8_T_cells 3%	0.876	1
1	1899	CD4_T_cells	94.7	CD4_T_cells 95%; CD8_T_cells 5%; NK_cells 0%	0.823	0.999
2	1782	Classical_monocytes	99.4	Classical_monocytes 99%; Plasmacytoid_Dendritic_cells 0%; Dendritic_cells 0%	0.567	0.776
3	1721	NK_cells	89.1	NK_cells 89%; CD8_T_cells 6%; CD4_T_cells 5%	0.75	0.993
4	1673	Classical_monocytes	96.5	Classical_monocytes 97%; Dendritic_cells 3%; Activated_T_cells 0%	0.506	0.568
5	1474	Dendritic_cells	57.3	Dendritic_cells 57%; Classical_monocytes 30%; CD4_T_cells 5%	0.373	0.284
6	1434	B_cells	98	B_cells 98%; CD8_T_cells 1%; CD4_T_cells 1%	0.838	0.997
7	1272	CD4_T_cells	50.6	CD4_T_cells 51%; CD8_T_cells 49%; NK_cells 0%	0.852	0.999
8	1130	CD8_T_cells	83.5	CD8_T_cells 84%; CD4_T_cells 16%; NK_cells 0%	0.848	1
9	981	CD4_T_cells	58.8	CD4_T_cells 59%; CD8_T_cells 40%; NK_cells 1%	0.787	0.998
10	864	NK_cells	96.4	NK_cells 96%; CD8_T_cells 2%; CD4_T_cells 1%	0.753	0.995
11	779	B_cells	99.6	B_cells 100%; CD8_T_cells 0%; Classical_monocytes 0%	0.81	0.997
12	766	CD8_T_cells	85.8	CD8_T_cells 86%; CD4_T_cells 14%; NK_cells 0%	0.808	1
13	762	CD4_T_cells	97.2	CD4_T_cells 97%; CD8_T_cells 3%	0.825	0.999
14	633	CD8_T_cells	85	CD8_T_cells 85%; CD4_T_cells 10%; NK_cells 4%	0.783	0.994
15	420	Classical_monocytes	71.7	Classical_monocytes 72%; B_cells 14%; CD4_T_cells 4%	0.589	0.76
16	405	CD4_T_cells	60.2	CD4_T_cells 60%; CD8_T_cells 39%; NK_cells 0%	0.778	0.985
17	304	Classical_monocytes	97.4	Classical_monocytes 97%; Plasmacytoid_Dendritic_cells 2%; Dendritic_cells 1%	0.691	0.951
18	273	CD4_T_cells	39.2	CD4_T_cells 39%; CD8_T_cells 25%; Classical_monocytes 17%	0.697	0.828
19	135	Plasmacytoid_Dendritic_cells	94.8	Plasmacytoid_Dendritic_cells 95%; Classical_monocytes 5%	0.542	0.741
20	76	Classical_monocytes	93.4	Classical_monocytes 93%; Plasmacytoid_Dendritic_cells 3%; B_cells 1%	0.575	0.842

### Sheet: Primary rhesus r1.2
cluster	n_cells	plurality_audit_label	purity_pct	top_CyTOF_composition	mean_within_pair_anchor_r	frac_pair_r_gt_0.5
0	3770	Activated_T_cells	29.7	Activated_T_cells 30%; CD8_T_cells 27%; CD4_T_cells 27%	0.334	0.146
1	1584	CD8_T_cells	39.5	CD8_T_cells 40%; Activated_T_cells 39%; NK-NKT_cells 13%	0.408	0.348
2	1532	Activated_dendritic_cells	76.5	Activated_dendritic_cells 77%; B_cells 13%; CD4_T_cells 3%	0.633	0.854
3	1233	CD4_T_cells	91.4	CD4_T_cells 91%; Activated_T_cells 5%; CD8_T_cells 2%	0.407	0.101
4	1223	B_cells	99.5	B_cells 100%; Activated_T_cells 0%; Activated_dendritic_cells 0%	0.777	0.993
5	1058	Activated_T_cells	33.3	Activated_T_cells 33%; CD4_T_cells 27%; CD8_T_cells 26%	0.351	0.153
6	947	CD8_T_cells	42.2	CD8_T_cells 42%; B_cells 21%; NK-NKT_cells 15%	0.267	0.231
7	792	Activated_T_cells	36.4	Activated_T_cells 36%; CD4_T_cells 29%; CD8_T_cells 22%	0.353	0.172
8	555	Activated_T_cells	32.8	Activated_T_cells 33%; CD4_T_cells 22%; CD8_T_cells 21%	0.359	0.204
9	513	NK-NKT_cells	82.5	NK-NKT_cells 82%; CD8_T_cells 9%; Activated_T_cells 6%	0.527	0.649
10	480	Activated_T_cells	38.1	Activated_T_cells 38%; CD8_T_cells 33%; NK-NKT_cells 11%	0.37	0.338
11	372	CD4_T_cells	90.1	CD4_T_cells 90%; B_cells 5%; Activated_T_cells 2%	0.351	0.065
12	300	Activated_dendritic_cells	55.3	Activated_dendritic_cells 55%; B_cells 40%; CD8_T_cells 2%	0.628	0.87
13	55	Activated_dendritic_cells	92.7	Activated_dendritic_cells 93%; NK-NKT_cells 4%; B_cells 2%	0.569	0.8

### Sheet: WB human r1.2
cluster	n_cells	plurality_audit_label	purity_pct	top_CyTOF_composition	mean_within_pair_anchor_r	frac_pair_r_gt_0.5
0	2013	CD4_T_cells	96.2	CD4_T_cells 96%; CD8_T_cells 4%; Activated_T_cells 0%	0.862	1
1	1897	CD4_T_cells	93.6	CD4_T_cells 94%; CD8_T_cells 6%; Dendritic_cells 0%	0.805	0.996
2	1571	Classical_monocytes	64.6	Classical_monocytes 65%; Granulocytes_Neutrophils 19%; Activated_granulocytes 15%	0.389	0.423
3	1570	CD4_T_cells	94.8	CD4_T_cells 95%; CD8_T_cells 4%; Activated_T_cells 0%	0.819	0.994
4	1388	Activated_granulocytes	51.5	Activated_granulocytes 52%; Granulocytes_Neutrophils 46%; Classical_monocytes 1%	0.067	0.014
5	1378	B_cells	99	B_cells 99%; CD4_T_cells 1%; CD8_T_cells 0%	0.832	0.996
6	1282	NK_cells	72.2	NK_cells 72%; Granulocytes_Neutrophils 15%; Activated_granulocytes 8%	0.648	0.768
7	1256	Granulocytes_Neutrophils	56.1	Granulocytes_Neutrophils 56%; Activated_granulocytes 40%; Platelets 1%	0.089	0.033
8	1203	CD8_T_cells	76.4	CD8_T_cells 76%; CD4_T_cells 21%; Plasmacytoid_Dendritic_cells 1%	0.825	0.986
9	1180	Granulocytes_Neutrophils	63.6	Granulocytes_Neutrophils 64%; Classical_monocytes 23%; Activated_granulocytes 13%	0.249	0.133
10	1122	CD8_T_cells	81.9	CD8_T_cells 82%; CD4_T_cells 10%; NK_cells 7%	0.781	0.996
11	932	CD4_T_cells	47.3	CD4_T_cells 47%; CD8_T_cells 36%; Dendritic_cells 6%	0.728	0.877
12	712	B_cells	98	B_cells 98%; Classical_monocytes 1%; CD8_T_cells 1%	0.792	0.98
13	663	CD8_T_cells	87.2	CD8_T_cells 87%; NK_cells 7%; CD4_T_cells 4%	0.745	0.97
14	632	CD8_T_cells	93	CD8_T_cells 93%; CD4_T_cells 7%; NK_cells 0%	0.841	1
15	583	Platelets	50.1	Platelets 50%; Activated_granulocytes 20%; Classical_monocytes 17%	0.324	0.158
16	388	Granulocytes_Neutrophils	58.2	Granulocytes_Neutrophils 58%; Activated_granulocytes 41%; Unresolved 0%	0.281	0.186
17	318	Classical_monocytes	66.7	Classical_monocytes 67%; Plasmacytoid_Dendritic_cells 15%; Granulocytes_Neutrophils 11%	0.546	0.635
18	167	Plasmacytoid_Dendritic_cells	89.8	Plasmacytoid_Dendritic_cells 90%; Activated_granulocytes 7%; Classical_monocytes 2%	0.499	0.635
19	104	Granulocytes_Neutrophils	59.6	Granulocytes_Neutrophils 60%; Activated_granulocytes 28%; Platelets 8%	0.12	0.029
20	79	Classical_monocytes	87.3	Classical_monocytes 87%; Granulocytes_Neutrophils 5%; Plasmacytoid_Dendritic_cells 4%	0.456	0.557
21	73	Plasmacytoid_Dendritic_cells	75.3	Plasmacytoid_Dendritic_cells 75%; Classical_monocytes 8%; CD4_T_cells 5%	0.386	0.164
22	39	Granulocytes_Neutrophils	79.5	Granulocytes_Neutrophils 79%; Activated_granulocytes 21%	0.743	1

### Sheet: WB rhesus r1.2
cluster	n_cells	plurality_audit_label	purity_pct	top_CyTOF_composition	mean_within_pair_anchor_r	frac_pair_r_gt_0.5
0	3225	CD4_T_cells	26.9	CD4_T_cells 27%; Activated_T_cells 24%; Granulocytes_Neutrophils 17%	0.372	0.212
1	1707	Granulocytes_Neutrophils	92.3	Granulocytes_Neutrophils 92%; Activated_dendritic_cells 2%; CD4_T_cells 2%	0.609	0.862
2	1337	CD8_T_cells	50.9	CD8_T_cells 51%; Activated_T_cells 20%; NK-NKT_cells 17%	0.376	0.304
3	1074	B_cells	99.2	B_cells 99%; Granulocytes_Neutrophils 0%; Activated_T_cells 0%	0.775	0.996
4	956	CD4_T_cells	83.1	CD4_T_cells 83%; Granulocytes_Neutrophils 8%; Activated_T_cells 3%	0.419	0.156
5	908	CD4_T_cells	27.5	CD4_T_cells 28%; Activated_T_cells 27%; Granulocytes_Neutrophils 16%	0.378	0.233
6	834	Granulocytes_Neutrophils	45.4	Granulocytes_Neutrophils 45%; Activated_myeloid_cells 16%; CD8_T_cells 10%	0.317	0.233
7	691	CD4_T_cells	37	CD4_T_cells 37%; Activated_T_cells 22%; Granulocytes_Neutrophils 14%	0.381	0.234
8	597	CD4_T_cells	74.5	CD4_T_cells 75%; Granulocytes_Neutrophils 12%; Erythrocytes 7%	0.367	0.095
9	442	CD8_T_cells	38.9	CD8_T_cells 39%; Activated_T_cells 17%; NK-NKT_cells 16%	0.326	0.269
10	429	Activated_dendritic_cells	88.6	Activated_dendritic_cells 89%; B_cells 7%; Granulocytes_Neutrophils 1%	0.644	0.89
11	393	CD4_T_cells	27.5	CD4_T_cells 27%; Activated_T_cells 20%; Granulocytes_Neutrophils 17%	0.394	0.237
12	305	CD8_T_cells	40.7	CD8_T_cells 41%; Activated_T_cells 22%; NK-NKT_cells 21%	0.377	0.311
13	283	NK-NKT_cells	91.5	NK-NKT_cells 92%; Activated_T_cells 4%; CD8_T_cells 4%	0.534	0.689
14	166	B_cells	82.5	B_cells 83%; Activated_dendritic_cells 17%; NK-NKT_cells 1%	0.708	0.958
15	142	CD8_T_cells	53.5	CD8_T_cells 54%; Activated_T_cells 16%; NK-NKT_cells 15%	0.385	0.345
16	12	B_cells	83.3	B_cells 83%; Activated_dendritic_cells 8%; Erythrocytes 8%	0.434	0.167
