## Supplemental Table 6 for "Quantum Barcoding Bridges High-Dimensional Immune Phenotyping with Signaling Responses across Species"

### Sheet: Notes
Table	Table S6. Experimental donor and animal demographics
Note	This table describes the three experimental human and three experimental rhesus donors, not the separate published stimulation-reference cohort.
Note	Human donors are pseudonymized as H1–H3, without an identity lookup.
Note	Not reported denotes missing source information, not a measured or inferred value. Rhesus sex and dates of birth are confirmed from sample-source records; age at collection is not reported.

### Sheet: Table S6
Table S6. Donor and animal demographics
Human PBMC donors
Donor ID	Age (years)	Sex	Race / Ethnicity	PBMC source	IRB protocol
H1	30	Male	Southeast Asian; Chinese descent	See Key Resources Table	Stanford IRB #28289
H2	41	Male	Caucasian; not Hispanic	See Key Resources Table	Stanford IRB #28289
H3	30	Male	Chinese descent	See Key Resources Table	Stanford IRB #28289
Rhesus macaque PBMC donors (Macaca mulatta)
Animal ID	Date of Birth (month/day/year)	Sex	Origin / Source	PBMC isolation	IACUC protocol
M1	2003-06-05	Male	Valley Biosystems; captive-born, China-origin	CellCarta Fremont LLC	Stanford APLAC #26675
M2	2011-07-07	Male	Valley Biosystems; captive-born, China-origin	CellCarta Fremont LLC	Stanford APLAC #26675
M3	2002-05-14	Male	Valley Biosystems; captive-born, China-origin	CellCarta Fremont LLC	Stanford APLAC #26675
